# A multivariate pattern metric of individualized hemispheric functional asymmetry

**DOI:** 10.64898/2025.12.03.692004

**Authors:** Qiuhui Bi, Chenxi Zhao, Xi-Nian Zuo, Shaoling Peng, Bo Sun, Gaolang Gong

## Abstract

Functional asymmetry is a fundamental feature of human brain organization, yet existing measures of functional connectivity asymmetry rely mainly on univariate indices that miss distributed pattern structure. We introduce the Pattern Dissimilarity of Hemispheric Functional Connectivity (PDHC), a multivariate metric that quantifies the pattern-level distance between each individual’s left- and right-hemisphere connectivity architecture. In over one thousand adults, PDHC showed high test-retest reliability, cross-atlas robustness, and strong individual specificity. Network analyses indicated that hemispheric similarity is anchored in conserved sensorimotor and subcortical systems, whereas higher-order networks drive divergence. Developmental data from infancy through early adulthood revealed a characteristic trajectory: dissimilarity declines sharply early in life and increases modestly thereafter. Twin and Turner syndrome samples further demonstrated moderate heritability and sensitivity to X-chromosome dosage. PDHC thus provides a reliable and individualized metric of hemispheric functional architecture, offering a scalable tool for probing lateralization across development, genetics, cognition, and clinical conditions.
