## Supplementary material for "A multivariate pattern metric of individualized hemispheric functional asymmetry": TableS3

### Sheet: Sheet1
Table S3. Enrichment analysis results using Mesulam’s scheme at 3% threshold for AICHA and BNA atlases.
Network Pair	AICHA				BNA
	Count	RF	pFDR	Count		RF	pFDR
Primary-Primary	73	0.384	<0.001	20		0.22	<0.001
Primary-Unimodal	190	0.142	<0.001	42		0.088	<0.001
Primary-Heteromodal	24	0.021	1	30		0.061	<0.001
Primary-Paralimbic	31	0.057	<0.01	20		0.065	<0.01
Primary-Limbic/Subcortical	64	0.16	<0.001	28		0.111	<0.001
Unimodal-Unimodal	44	0.02	1	5		0.009	1
Unimodal-Heteromodal	14	0.004	1	25		0.021	1
Unimodal-Paralimbic	49	0.027	1	5		0.007	1
Unimodal-Limbic/Subcortical	31	0.023	1	26		0.042	0.12
Heteromodal-Heteromodal	0	0	1	5		0.008	1
Heteromodal-Paralimbic	1	0.001	1	8		0.01	1
Heteromodal-Limbic/Subcortical	2	0.002	1	6		0.01	1
Paralimbic-Paralimbic	1	0.003	1	2		0.009	1
Paralimbic-Limbic/Subcortical	9	0.017	1	2		0.005	1
Limbic/Subcortical-Limbic/Subcortical	6	0.032	1	1		0.007	1
For each netowrk pair, count is the number of selected edges (top 3% absolute z-scores, all negative). RF is proportion of selected edges relative to total edges in the pair. pFDR is the FDR-corrected p-values. Significant pairs (pFDR < 0.05) are bolded.
