## Supplementary material for "A multivariate pattern metric of individualized hemispheric functional asymmetry": TableS4

### Sheet: Sheet1
Table S4. Enrichment analysis using Yeo’s scheme at 3% threshold for AICHA and BNA atlases.
Network Pair	AICHA			BNA
	Count	RF	pFDR	Count	RF	pFDR
VIS-VIS	27	0.045	0.18	4	0.038	1
VIS-SMN	197	0.296	<0.01	72	0.32	<0.01
VIS-DAN	1	0.002	1	1	0.006	1
VIS-VAN	63	0.12	<0.01	27	0.2	<0.01
VIS-LIN	0	0	1	0	0	1
VIS-FPN	10	0.019	1	0	0	1
VIS-DMN	15	0.014	1	6	0.029	1
VIS-SUB	24	0.034	1	11	0.041	1
VIS-DIV	18	0.02	1	8	0.025	1
SMN-SMN	54	0.316	<0.01	20	0.19	<0.01
SMN-DAN	4	0.013	1	0	0	1
SMN-VAN	2	0.007	1	1	0.007	1
SMN-LIN	1	0.004	1	0	0	1
SMN-FPN	11	0.039	1	0	0	1
SMN-DMN	7	0.012	1	4	0.019	1
SMN-SUB	65	0.171	<0.01	35	0.13	<0.01
SMN-DIV	16	0.032	1	17	0.054	0.11
DAN-DAN	0	0	1	0	0	1
DAN-VAN	0	0	1	0	0	1
DAN-LIN	0	0	1	0	0	1
DAN-FPN	0	0	1	0	0	1
DAN-DMN	0	0	1	0	0	1
DAN-SUB	1	0.003	1	0	0	1
DAN-DIV	0	0	1	0	0	1
VAN-VAN	0	0	1	0	0	1
VAN-LIN	0	0	1	0	0	1
VAN-FPN	0	0	1	0	0	1
VAN-DMN	0	0	1	0	0	1
VAN-SUB	0	0	1	0	0	1
VAN-DIV	0	0	1	1	0.005	1
LIN-LIN	0	0	1	0	0	1
LIN-FPN	0	0	1	0	0	1
LIN-DMN	0	0	1	0	0	1
LIN-SUB	0	0	1	0	0	1
LIN-DIV	0	0	1	0	0	1
FPN-FPN	0	0	1	0	0	1
FPN-DMN	1	0.002	1	0	0	1
FPN-SUB	5	0.017	1	0	0	1
FPN-DIV	1	0.003	1	0	0	1
DMN-DMN	0	0	1	0	0	1
DMN-SUB	3	0.005	1	4	0.016	1
DMN-DIV	0	0	1	0	0	1
SUB-SUB	6	0.032	1	6	0.039	1
SUB-DIV	7	0.013	1	7	0.019	1
DIV-DIV	0	0	1	1	0.005	1
For each network pair, count is the number of selected edges (top 3% absolute z-scores, all negative). Rich factor (RF) is proportion of selected edges relative to total edges beloVIS:Visual; SMN: Somatomotor; DAN: Dorsal Attention; VAN: Ventral Attention; LIN: Limbic; FPN: Frontoparietal; DMN:Default; SUB: Subcortical; DIV: Divergent
