## Supplementary material for "A multivariate pattern metric of individualized hemispheric functional asymmetry": DataS1

### Sheet: AICHA
Region	Mesulam	Yeo
G_Frontal_Sup-1	Heteromodal	Default		Supplementary Data S1. AICHA Region-to-Subsystem Mappings
G_Frontal_Sup-2	Heteromodal	Default		This CSV file lists the mapping of 190 AICHA regions (per hemisphere) to Mesulam’s hierarchical subsystems (Primary, Unimodal, Heteromodal, Paralimbic, Limbic/Subcortical) and Yeo’s 9-network parcellation (VIS, SMN, DAN, VAN, LIN, FPN, DMN, SUB, DIV). Columns include Region (AICHA region name), Mesulam (subsystem assignment), and Yeo (network assignment). Data supports the subsystem-level enrichm…
G_Frontal_Sup-3	Heteromodal	Divergent
S_Sup_Frontal-1	Heteromodal	Divergent
S_Sup_Frontal-2	Heteromodal	Frontoparietal
S_Sup_Frontal-3	Heteromodal	Divergent
S_Sup_Frontal-4	Heteromodal	Default
S_Sup_Frontal-5	Unimodal	Divergent
S_Sup_Frontal-6	Unimodal	Dorsal Attention
G_Frontal_Mid-1	Heteromodal	Frontoparietal
G_Frontal_Mid-2	Heteromodal	Divergent
G_Frontal_Mid-3	Heteromodal	Frontoparietal
G_Frontal_Mid-4	Heteromodal	Divergent
G_Frontal_Mid-5	Unimodal	Frontoparietal
S_Inf_Frontal-1	Heteromodal	Frontoparietal
S_Inf_Frontal-2	Unimodal	Frontoparietal
G_Frontal_Inf_Tri-1	Unimodal	Default
G_Frontal_Sup_Orb-1	Heteromodal	Limbic
G_Frontal_Mid_Orb-1	Heteromodal	Frontoparietal
G_Frontal_Mid_Orb-2	Heteromodal	Frontoparietal
G_Frontal_Inf_Orb-1	Heteromodal	Default
G_Frontal_Inf_Orb-2	Heteromodal	Limbic
S_Orbital-1	Heteromodal	Limbic
S_Orbital-2	Heteromodal	Default
S_Olfactory-1	Paralimbic	Limbic
S_Precentral-1	Unimodal	Dorsal Attention
S_Precentral-2	Unimodal	Dorsal Attention
S_Precentral-3	Unimodal	Somatomotor
S_Precentral-4	Unimodal	Dorsal Attention
S_Precentral-5	Unimodal	Dorsal Attention
S_Precentral-6	Primary	Somatomotor
S_Rolando-1	Primary	Somatomotor
S_Rolando-2	Primary	Somatomotor
S_Rolando-3	Primary	Somatomotor
S_Rolando-4	Primary	Somatomotor
S_Postcentral-1	Primary	Somatomotor
S_Postcentral-2	Primary	Somatomotor
S_Postcentral-3	Primary	Dorsal Attention
G_Parietal_Sup-1	Unimodal	Divergent
G_Parietal_Sup-2	Unimodal	Somatomotor
G_Parietal_Sup-3	Unimodal	Dorsal Attention
G_Parietal_Sup-4	Unimodal	Dorsal Attention
G_Parietal_Sup-5	Unimodal	Dorsal Attention
G_Supramarginal-1	Heteromodal	Ventral Attention
G_SupraMarginal-2	Heteromodal	Ventral Attention
G_Supramarginal-3	Unimodal	Ventral Attention
G_Supramarginal-4	Heteromodal	Ventral Attention
G_SupraMarginal-5	Heteromodal	Ventral Attention
G_SupraMarginal-6	Heteromodal	Frontoparietal
G_SupraMarginal-7	Heteromodal	Default
G_Angular-1	Heteromodal	Divergent
G_Angular-2	Heteromodal	Default
G_Angular-3	Heteromodal	Default
G_Parietal_Inf-1	Heteromodal	Frontoparietal
S_Intraparietal-1	Unimodal	Divergent
S_Intraparietal-2	Unimodal	Divergent
S_Intraparietal-3	Unimodal	Dorsal Attention
S_Intraoccipital-1	Unimodal	Divergent
G_Occipital_Pole-1	Unimodal	Visual
G_Occipital_Lat-1	Unimodal	Visual
G_Occipital_Lat-2	Unimodal	Visual
G_Occipital_Lat-3	Unimodal	Visual
G_Occipital_Lat-4	Unimodal	Visual
G_Occipital_Lat-5	Unimodal	Visual
G_Occipital_Sup-1	Unimodal	Visual
G_Occipital_Sup-2	Unimodal	Visual
G_Occipital_Mid-1	Unimodal	Visual
G_Occipital_Mid-2	Unimodal	Visual
G_Occipital_Mid-3	Unimodal	Divergent
G_Occipital_Mid-4	Unimodal	Divergent
G_Occipital_Inf-1	Unimodal	Visual
G_Occipital_Inf-2	Unimodal	Visual
G_Insula-anterior-1	Paralimbic	Limbic
G_Insula-anterior-2	Paralimbic	Default
G_Insula-anterior-3	Heteromodal	Ventral Attention
G_Insula-anterior-4	Paralimbic	Ventral Attention
G_Insula-anterior-5	Paralimbic	Ventral Attention
G_Insula-posterior-1	Paralimbic	Somatomotor
G_Rolandic_Oper-1	Unimodal	Ventral Attention
G_Rolandic_Oper-2	Primary	Somatomotor
G_Temporal_Sup-1	Primary	Somatomotor
G_Temporal_Sup-2	Primary	Somatomotor
G_Temporal_Sup-3	Primary	Somatomotor
G_Temporal_Sup-4	Unimodal	Divergent
S_Sup_Temporal-1	Heteromodal	Default
S_Sup_Temporal-2	Unimodal	Default
S_Sup_Temporal-3	Heteromodal	Default
S_Sup_Temporal-4	Heteromodal	Ventral Attention
S_Sup_Temporal-5	Heteromodal	Default
G_Temporal_Mid-1	Heteromodal	Default
G_Temporal_Mid-2	Heteromodal	Divergent
G_Temporal_Mid-3	Unimodal	Default
G_Temporal_Mid-4	Heteromodal	Dorsal Attention
G_Temporal_Inf-1	Unimodal	Limbic
G_Temporal_Inf-2	Unimodal	Divergent
G_Temporal_Inf-3	Unimodal	Dorsal Attention
G_Temporal_Inf-4	Unimodal	Dorsal Attention
G_Temporal_Inf-5	Unimodal	Visual
G_Temporal_Pole_Sup-1	Paralimbic	Divergent
G_Temporal_Pole_Sup-2	Paralimbic	Divergent
G_Temporal_Pole_Mid-1	Heteromodal	Divergent
G_Temporal_Pole_Mid-2	Paralimbic	Limbic
G_Temporal_Pole_Mid-3	Paralimbic	Limbic
G_Frontal_Sup_Medial-1	Heteromodal	Default
G_Frontal_Sup_Medial-2	Heteromodal	Default
G_Frontal_Sup_Medial-3	Heteromodal	Frontoparietal
S_Anterior_Rostral-1	Heteromodal	Default
G_Frontal_Med_Orb-1	Heteromodal	Divergent
G_Frontal_Med_Orb-2	Heteromodal	Default
G_subcallosal-1	Paralimbic	Limbic
G_Supp_Motor_Area-1	Heteromodal	Frontoparietal
G_Supp_Motor_Area-2	Unimodal	Default
G_Supp_Motor_Area-3	Unimodal	Divergent
S_Cingulate-1	Heteromodal	Ventral Attention
S_Cingulate-2	Heteromodal	Ventral Attention
S_Cingulate-3	Unimodal	Ventral Attention
S_Cingulate-4	Unimodal	Divergent
S_Cingulate-5	Paralimbic	Divergent
S_Cingulate-6	Primary	Ventral Attention
S_Cingulate-7	Unimodal	Somatomotor
G_Cingulum_Ant-1	Paralimbic	Default
G_Cingulum_Ant-2	Paralimbic	Divergent
G_Cingulum_Mid-1	Paralimbic	Ventral Attention
G_Cingulum_Mid-2	Paralimbic	Frontoparietal
G_Cingulum_Mid-3	Paralimbic	Default
G_Cingulum_Post-1	Paralimbic	Frontoparietal
G_Cingulum_Post-2	Paralimbic	Default
G_Cingulum_Post-3	Paralimbic	Subcortical
G_Paracentral_Lobule-1	Primary	Somatomotor
G_Paracentral_Lobule-2	Primary	Somatomotor
G_Paracentral_Lobule-3	Primary	Somatomotor
G_Paracentral_Lobule-4	Primary	Somatomotor
G_Precuneus-1	Paralimbic	Default
G_Precuneus-2	Heteromodal	Default
G_Precuneus-3	Paralimbic	Default
G_Precuneus-4	Heteromodal	Default
G_Precuneus-5	Unimodal	Divergent
G_Precuneus-6	Unimodal	Dorsal Attention
G_Precuneus-7	Heteromodal	Default
G_Precuneus-8	Heteromodal	Divergent
G_Precuneus-9	Heteromodal	Dorsal Attention
S_Parietooccipital-1	Heteromodal	Visual
S_Parietooccipital-2	Heteromodal	Default
S_Parietooccipital-3	Heteromodal	Frontoparietal
S_Parietooccipital-4	Unimodal	Visual
S_Parietooccipital-5	Heteromodal	Visual
S_Parietooccipital-6	Unimodal	Visual
G_Cuneus-1	Unimodal	Visual
G_Cuneus-2	Unimodal	Visual
G_Calcarine-1	Primary	Visual
G_Calcarine-2	Primary	Visual
G_Calcarine-3	Primary	Visual
G_Lingual-1	Unimodal	Visual
G_Lingual-2	Unimodal	Visual
G_Lingual-3	Unimodal	Visual
G_Lingual-4	Unimodal	Visual
G_Lingual-5	Unimodal	Visual
G_Lingual-6	Unimodal	Visual
G_Hippocampus-1	Limbic	Limbic
G_Hippocampus-2	Limbic	Subcortical
G_ParaHippocampal-1	Paralimbic	Subcortical
G_ParaHippocampal-2	Paralimbic	Visual
G_ParaHippocampal-3	Paralimbic	Limbic
G_ParaHippocampal-4	Paralimbic	Visual
G_ParaHippocampal-5	Paralimbic	Visual
G_Fusiform-1	Unimodal	Limbic
G_Fusiform-2	Unimodal	Limbic
G_Fusiform-3	Unimodal	Visual
G_Fusiform-4	Unimodal	Dorsal Attention
G_Fusiform-5	Unimodal	Visual
G_Fusiform-6	Unimodal	Visual
G_Fusiform-7	Unimodal	Visual
N_Amygdala-1	Limbic	Subcortical
N_Caudate-1	Subcortical	Subcortical
N_Caudate-3	Subcortical	Limbic
N_Caudate-4	Subcortical	Subcortical
N_Caudate-5	Subcortical	Subcortical
N_Caudate-6	Subcortical	Subcortical
N_Caudate-7	Subcortical	Subcortical
N_Pallidum-1	Subcortical	Subcortical
N_Putamen-2	Subcortical	Subcortical
N_Putamen-3	Subcortical	Subcortical
N_Thalamus-1	Subcortical	Subcortical
N_Thalamus-2	Subcortical	Subcortical
N_Thalamus-3	Subcortical	Subcortical
N_Thalamus-4	Subcortical	Subcortical
N_Thalamus-5	Subcortical	Subcortical
N_Thalamus-6	Subcortical	Subcortical
N_Thalamus-7	Subcortical	Subcortical
N_Thalamus-9	Subcortical	Subcortical

### Sheet: BNA
Region	subregion_name	Mesulam	Yeo
SFG_7_1	A8m	Heteromodal	Divergent
SFG_7_2	A8dl	Heteromodal	Divergent
SFG_7_3	A9l	Heteromodal	Default
SFG_7_4	A6dl	Unimodal	Dorsal Attention
SFG_7_5	A6m	Unimodal	Somatomotor
SFG_7_6	A9m	Heteromodal	Divergent
SFG_7_7	A10m	Heteromodal	Default
MFG_7_1	A9/46d	Heteromodal	Divergent
MFG_7_2	IFJ	Heteromodal	Frontoparietal
MFG_7_3	A46	Heteromodal	Frontoparietal
MFG_7_4	A9/46v	Heteromodal	Frontoparietal
MFG_7_5	A8vl	Heteromodal	Divergent
MFG_7_6	A6vl	Unimodal	Dorsal Attention
MFG_7_7	A10l	Heteromodal	Divergent
IFG_6_1	A44d	Unimodal	Divergent
IFG_6_2	IFS	Heteromodal	Frontoparietal
IFG_6_3	A45c	Heteromodal	Default
IFG_6_4	A45r	Heteromodal	Divergent
IFG_6_5	A44op	Heteromodal	Ventral Attention
IFG_6_6	A44v	Unimodal	Ventral Attention
OrG_6_1	A14m	Heteromodal	Default
OrG_6_2	A12/47o	Heteromodal	Default
OrG_6_3	A11l	Heteromodal	Divergent
OrG_6_4	A11m	Heteromodal	Limbic
OrG_6_5	A13	Paralimbic	Limbic
OrG_6_6	A12/47l	Heteromodal	Default
PrG_6_1	A4hf	Primary	Somatomotor
PrG_6_2	A6cdl	Unimodal	Dorsal Attention
PrG_6_3	A4ul	Primary	Somatomotor
PrG_6_4	A4t	Primary	Somatomotor
PrG_6_5	A4tl	Primary	Ventral Attention
PrG_6_6	A6cvl	Unimodal	Dorsal Attention
PCL_2_1	A1/2/3ll	Primary	Divergent
PCL_2_2	A4ll	Primary	Somatomotor
STG_6_1	A38m	Paralimbic	Limbic
STG_6_2	A41/42	Primary	Somatomotor
STG_6_3	TE1.0/TE1.2	Primary	Somatomotor
STG_6_4	A22c	Unimodal	Somatomotor
STG_6_5	A38l	Paralimbic	Limbic
STG_6_6	A22r	Unimodal	Default
MTG_4_1	A21c	Heteromodal	Divergent
MTG_4_2	A21r	Heteromodal	Default
MTG_4_3	A37dl	Heteromodal	Dorsal Attention
MTG_4_4	aSTS	Unimodal	Default
ITG_7_1	A20iv	Unimodal	Limbic
ITG_7_2	A37elv	Unimodal	Dorsal Attention
ITG_7_3	A20r	Unimodal	Limbic
ITG_7_4	A20il	Unimodal	Divergent
ITG_7_5	A37vl	Unimodal	Dorsal Attention
ITG_7_6	A20cl	Unimodal	Frontoparietal
ITG_7_7	A20cv	Unimodal	Limbic
FuG_3_1	A20rv	Unimodal	Limbic
FuG_3_2	A37mv	Unimodal	Visual
FuG_3_3	A37lv	Unimodal	Divergent
PhG_6_1	A35/36r	Paralimbic	Limbic
PhG_6_2	A35/36c	Paralimbic	Divergent
PhG_6_3	TL	Paralimbic	Visual
PhG_6_4	A28/34	Paralimbic	Limbic
PhG_6_5	TI	Paralimbic	Limbic
PhG_6_6	TH	Paralimbic	Visual
pSTS_2_1	rpSTS	Heteromodal	Default
pSTS_2_2	cpSTS	Heteromodal	Ventral Attention
SPL_5_1	A7r	Unimodal	Dorsal Attention
SPL_5_2	A7c	Heteromodal	Dorsal Attention
SPL_5_3	A5l	Unimodal	Dorsal Attention
SPL_5_4	A7pc	Unimodal	Somatomotor
SPL_5_5	A7ip	Unimodal	Dorsal Attention
IPL_6_1	A39c	Heteromodal	Visual
IPL_6_2	A39rd	Heteromodal	Frontoparietal
IPL_6_3	A40rd	Unimodal	Dorsal Attention
IPL_6_4	A40c	Heteromodal	Divergent
IPL_6_5	A39rv	Heteromodal	Divergent
IPL_6_6	A40rv	Heteromodal	Somatomotor
PCun_4_1	A7m	Heteromodal	Frontoparietal
PCun_4_2	A5m	Unimodal	Divergent
PCun_4_3	dmPOS	Heteromodal	Visual
PCun_4_4	A31	Heteromodal	Default
PoG_4_1	A1/2/3ulhf	Primary	Somatomotor
PoG_4_2	A1/2/3tonIa	Primary	Somatomotor
PoG_4_3	A2	Primary	Divergent
PoG_4_4	A1/2/3tru	Primary	Somatomotor
INS_6_1	G	Paralimbic	Somatomotor
INS_6_2	vIa	Paralimbic	Frontoparietal
INS_6_3	dIa	Paralimbic	Ventral Attention
INS_6_4	vId/vIg	Paralimbic	Ventral Attention
INS_6_5	dIg	Paralimbic	Somatomotor
INS_6_6	dId	Paralimbic	Ventral Attention
CG_7_1	A23d	Paralimbic	Default
CG_7_2	A24rv	Paralimbic	Default
CG_7_3	A32p	Paralimbic	Divergent
CG_7_4	A23v	Paralimbic	Divergent
CG_7_5	A24cd	Paralimbic	Ventral Attention
CG_7_6	A23c	Paralimbic	Ventral Attention
CG_7_7	A32sg	Paralimbic	Default
MVOcC_5_1	cLinG	Unimodal	Visual
MVOcC_5_2	rCunG	Primary	Visual
MVOcC_5_3	cCunG	Primary	Visual
MVOcC_5_4	rLinG	Unimodal	Visual
MVOcC_5_5	vmPOS	Heteromodal	Visual
LOcC_4_1	mOccG	Unimodal	Visual
LOcC_4_2	V5/MT+	Unimodal	Divergent
LOcC_4_3	OPC	Unimodal	Visual
LOcC_4_4	iOccG	Unimodal	Visual
LOcC_2_1	msOccG	Unimodal	Visual
LOcC_2_2	lsOccG	Unimodal	Visual
Amyg_2_1	mAmyg	Limbic	Subcortical
Amyg_2_2	lAmyg	Limbic	Subcortical
Hipp_2_1	rHipp	Limbic	Subcortical
Hipp_2_2	cHipp	Limbic	Subcortical
BG_6_1	vCa	Subcortical	Subcortical
BG_6_2	GP	Subcortical	Subcortical
BG_6_3	NAC	Subcortical	Subcortical
BG_6_4	vmPu	Subcortical	Subcortical
BG_6_5	dCa	Subcortical	Subcortical
BG_6_6	dlPu	Subcortical	Subcortical
Tha_8_1	mPFtha	Subcortical	Subcortical
Tha_8_2	mPMtha	Subcortical	Subcortical
Tha_8_3	Stha	Subcortical	Subcortical
Tha_8_4	rTtha	Subcortical	Subcortical
Tha_8_5	PPtha	Subcortical	Subcortical
Tha_8_6	Otha	Subcortical	Subcortical
Tha_8_7	cTtha	Subcortical	Subcortical
Tha_8_8	lPFtha	Subcortical	Subcortical
